# Exploring the Genomic Landscape of the GP63 family in *Trypanosoma cruzi*: Evolutionary Dynamics and Functional Peculiarities

**DOI:** 10.1101/2024.02.17.580826

**Authors:** Luisa Berná, María Laura Chiribao, Sebastian Pita, Fernando Alvarez-Valin, Adriana Parodi-Talice

**Affiliations:** Laboratorio de Interacciones Hospedero–Patógeno—UBM, Institut Pasteur Montevideo, Montevideo 11400, Uruguay; Laboratorio de Genómica Evolutiva, Facultad de Ciencias, Universidad de la República, Montevideo 11400, Uruguay; Departamento de Bioquímica, Facultad de Medicina, Universidad de la República, Montevideo 11800, Uruguay; Sección Genética Evolutiva, Instituto de Biología, Facultad de Ciencias, Universidad de la República, Montevideo 11400, Uruguay

**Keywords:** Zinc-metalloprotease GP63, Leishmanolysin, *Trypanosoma cruzi*, multigene family evolution

## Abstract

We analyzed the complete set of GP63 sequences from the parasitic protozoa *Trypanosoma cruzi*. Our analysis allowed us to refine annotation of sequences previously identified as functional and pseudogenes. Concerning the latter, we unified pseudogenic fragments derived from the same functional gene and excluded sequences incorrectly annotated as GP63 pseudogenes. We were able to identify eleven GP63 gene groups, which are sharply defined and have a high intra-group sequence identity. The sequences of each group showed a strong preference for genomic compartments. Some groups are located in the core and others in disruptive compartments of the *T. cruzi* genome. Groups located in the core compartment often contain tandem arrays of GP63 genes. On the contrary, genes from groups located in the disruptive compartment tend to be surrounded by genes encoding surface proteins such as MASP, mucins and trans-sialidases. Analysis of the immediate GP63 environments showed differences that may be the result of different genomic dynamics in these two compartments. Interestingly, each GP63 group showed a particular mRNA expression profile and some groups contain members that are differentially expressed between life cycle stages, being expressed at higher levels in trypomastigotes than in the replicative forms. This suggests that these groups of GP63 proteins may play a relevant role in the infective stage. The analysis of the M8 domain, that defines the GP63 protein family, allowed us to recognize that each group presented peculiarities in the conserved sites as well as in the presence of the predicted signal peptide and GPI anchor site. Phylogenetic analysis of the GP63 sequences, including other species of the genus *Trypanosoma* as well as other kinetoplastids, showed that ten of the 11 groups of *T. cruzi* not only are also present in the other *Trypanosoma* species but also are exclusive of genus, suggesting that the diversification of these subfamilies took place before speciation. However, each species then followed a different evolutionary path, amplifying specific groups in unique ways.

**Data summary:** The authors confirm all supporting data, code and protocols have been provided within the article or through supplementary data files.

**Impact statement:** Our study contributes to the understanding of the GP63 gene family in *Trypanosoma cruzi*, a crucial protein for the parasite’s infectivity and evolution. We refined the annotation of GP63 sequences, identifying eleven distinct gene groups with distinctive preferences for genomic compartments -some in the core, others in the disruptive compartment. This distribution hints at varied genomic dynamics and potential roles in the parasite’s life cycle, especially since some groups show enhanced expression in infective stages, suggesting their importance in disease transmission.

Our exploration into the GP63 sequences’ M8 domain revealed group-specific peculiarities in conserved sites and structural motifs, emphasizing functional diversity. Phylogenetic analysis across *Trypanosoma* species highlighted the evolutionary uniqueness of these gene subfamilies within the genus, underscoring their role in the species’ distinct evolutionary paths and amplification patterns.
