## Supplementary Table 1 for "Exploring the Genomic Landscape of the GP63 family in *Trypanosoma cruzi*: Evolutionary Dynamics and Functional Peculiarities"

### Sheet: suppl table 1
GP63 pseudogenes	Domain	Length (bp)	fragment 1	fragment 2	fragment 3	parent Group
C4B63_1g95	M8	513				G3
C4B63_1g108p	M8	1034	C4B63_1g108	C4B63_1g109		G11
C4B63_1g1331	M8	1023				G11
C4B63_1g1322	M8	615				G11
C4B63_1g1239	M8	758				G9
C4B63_1g1235p	M8	1271	C4B63_1g1235	C4B63_1g1236		G11
C4B63_1g227p	M8	947	C4B63_1g227	C4B63_1g228		G11
C4B63_1g241p	M8	808	C4B63_1g241	C4B63_1g242		G11
C4B63_1g1163	M8	474				G11
C4B63_1g283p	M8	1660	C4B63_1g283	C4B63_1g284		G11
C4B63_1g1092p	M8	1241	C4B63_1g1092	C4B63_1g1093		G11
C4B63_1g1085	M8	540				G9
C4B63_1g1086	M8	570
C4B63_1g344p	M8	1213	C4B63_1g344	C4B63_1g345		G11
C4B63_1g384	M8	615				G11
C4B63_1g403p	M8	1169	C4B63_1g403	C4B63_1g404		G11
C4B63_1g970	M8	387				G9
C4B63_1g954	M8	708				G11
C4B63_1g943p	M8	968	C4B63_1g943	C4B63_1g942		G11
C4B63_1g917	M8	408
C4B63_1g510	M8	501				G9
C4B63_1g530p	M8	1304	C4B63_1g530	C4B63_1g531		G11
C4B63_1g547p	M8	1211	C4B63_1g547	C4B63_1g548		G11
C4B63_1g592	M8	504				G9
C4B63_1g605	M8	1211	C4B63_1g605	C4B63_1g606		G11
C4B63_1g625p	M8	875	C4B63_1g625	C4B63_1g626		G11
C4B63_1g783	M8	1204	C4B63_1g783	C4B63_1g784		G11
C4B63_1g662	M8	639
C4B63_1g810	M8	1240	C4B63_1g810	C4B63_1g811		G11
C4B63_2g102p	M8	886	C4B63_2g102	C4B63_2g103		G6
C4B63_3g110	M8	525
C4B63_3g209	M8	540
C4B63_3g802	M8	699				G11
C4B63_3g736	M8	507
C4B63_3g412p	M8	1273	C4B63_3g412	C4B63_3g413		G9
C4B63_3g674p	M8	1272	C4B63_3g674	C4B63_3g675		G9
C4B63_3g615p	M8	1407	C4B63_3g615	C4B63_3g616		G9
C4B63_3g497	M8	504				G9
C4B63_3g562	M8	909				G11
C4B63_3g735	M8	630				G9
C4B63_4g387p	M8	1631	C4B63_4g387	C4B63_4g386		G6
C4B63_4g362	M8	609				G6
C4B63_5g37	M8	654				G11
C4B63_5g755	M8	696				G11
C4B63_5g58p	M8	1046	C4B63_5g58	C4B63_5g59		G11
C4B63_5g92p	M8		C4B63_5g92	C4B63_5g93		G9
C4B63_5g694p	M8	1622	C4B63_5g694	C4B63_5g695		G11
C4B63_5g145	M8	660
C4B63_5g165	M8	528				G11
C4B63_5g644p	M8	1097	C4B63_5g644	C4B63_5g645		G11
C4B63_5g193p	M8	880	C4B63_5g193	C4B63_5g194		G9
C4B63_5g203p	M8	1653	C4B63_5g203	C4B63_5g204		G9
C4B63_5g213	M8	462				G11
C4B63_5g223	M8	1672	C4B63_5g223	C4B63_5g224		G11
C4B63_5g249	M8	651				G11
C4B63_5g546	M8	1044				G11
C4B63_5g391	M8	588				G9
C4B63_5g428	M8	510				G11
C4B63_6g20	M8	945				G4
C4B63_6g557p	M8	1658	C4B63_6g557	C4B63_6g558		G4
C4B63_6g544p	M8		C4B63_6g544	C4B63_6g545	C4B63_6g546	G4
C4B63_6g535	M8	1332				G7
C4B63_6g120	M8	1702	C4B63_6g120	C4B63_6g121	C4B63_6g122	G4
C4B63_6g124	M8	291				G4
C4B63_6g125	M8	954				G4
C4B63_6g126	M8	1152				G4
C4B63_6g398	M8	510				G4
C4B63_8g304p	M8	1959	C4B63_8g304	C4B63_8g305		G10
C4B63_11g428	M8	477
C4B63_11g227p	M8	1073	C4B63_11g227	C4B63_11g228		G11
C4B63_12g48	M8	702				G9
C4B63_14g124	M8	1254				G6
C4B63_15g28	M8	909				G11
C4B63_15g456p	M8	1151	C4B63_15g456	C4B63_15g457		G9
C4B63_15g117	M8	354
C4B63_15g417	M8	456
C4B63_20g366	M8	1257	C4B63_20g366	C4B63_20g367		G6
C4B63_22g154	M8	501
C4B63_22g185	M8	1122				G4
C4B63_24g293	M8	678				G9
C4B63_24g284p	M8	1484	C4B63_24g284	C4B63_24g285		G9
C4B63_24g261	M8	744				G9
C4B63_24g254	M8	597				G9
C4B63_24g249	M8	753				G9
C4B63_26g43	M8	853	C4B63_26g43	C4B63_26g44		G9
C4B63_27g55	M8	420
C4B63_29g19p	M8	1586	C4B63_29g19	C4B63_29g20		G9
C4B63_29g61	M8	891				G11
C4B63_29g297p	M8	2539	C4B63_29g297	C4B63_29g298	C4B63_29g299	G9
C4B63_32g310	M8	834				G11
C4B63_32g283p	M8	1697	C4B63_32g283	C4B63_32g284		G11
C4B63_33g377	M8	891				G11
C4B63_33g48	M8	1187	C4B63_33g48	C4B63_33g49		G11
C4B63_33g57	M8	708				G11
C4B63_36g119p	M8	907	C4B63_36g119	C4B63_36g220		G9
C4B63_36g192	M8	471
C4B63_39g101	M8	606				G9
4B63_39g229	M8	732				G9
C4B63_39g178p	M8	1628	C4B63_39g178	C4B63_39g179		G11
C4B63_45g197p	M8	1866	C4B63_45g197	C4B63_45g198		G4
C4B63_45g192p	M8	1223	C4B63_45g192	C4B63_45g193		G6
C4B63_45g187p	M8	1865	C4B63_45g187	C4B63_45g188		G6
C4B63_45g184	M8	1131				G6
C4B63_45g178p	M8	1865	C4B63_45g178	C4B63_45g179		G4
C4B63_45g173p	M8	1441	C4B63_45g173	C4B63_45g174	C4B63_45g175	G6
C4B63_46g147	M8	1095				G4
C4B63_46g112	M8	509				G9
C4B63_46g116	M8	735				G9
C4B63_50g211		513				G10
C4B63_50g95p	M8	1523	C4B63_50g95	C4B63_50g96	C4B63_50g97	G9
C4B63_51g229	M8	735				G9
C4B63_51g224	M8	735				G9
C4B63_51g220	M8	735				G9
C4B63_51g216	M8	735				G9
C4B63_51g212	M8	735				G9
C4B63_53g35	M8	594
C4B63_53g73	M8	474				G11
C4B63_53g183	M8	486
C4B63_54g85	M8	507
C4B63_54g97	M8	504				G9
C4B63_59g211	M8	747				G11
C4B63_59g107	M8	861				G9
C4B63_59g181p	M8	1188	C4B63_59g181	C4B63_59g182		G6
C4B63_64g143	M8	510				G6
C4B63_64g129	M8	931	C4B63_64g129	C4B63_64g130		G9
C4B63_65g13p	M8	2087	C4B63_65g13	C4B63_65g14		G9
C4B63_66g160	M8	609				G9
C4B63_66g109	M8	1038				G11
C4B63_66g108	M8	465				G10
C4B63_67g8	M8	732
C4B63_67g190	M8	729
C4B63_67g55	M8	642				G9
C4B63_67g94	M8	642				G9
C4B63_69g80	M8	1627	C4B63_69g80	C4B63_69g81		G5
C4B63_90g83	M8	1400	C4B63_90g83	C4B63_90g84		G9
C4B63_95g5	M8	735				G9
C4B63_96g87	M8	1329				G11
C4B63_104g90p	M8	1618	C4B63_104g90	C4B63_104g91		G8
C4B63_107g106	M8	195				G9
C4B63_109g56	M8	1430	C4B63_109g56	C4B63_109g57		G9
C4B63_111g14	M8	1150	C4B63_111g14	C4B63_111g15		G9
C4B63_111g17	M8	504				G9
C4B63_111g21	M8	1150	C4B63_111g21	C4B63_111g22		G9
C4B63_115g28	M8	546				G9
4B63_132g14	M8	459				G9
C4B63_132g16	M8	459				G9
C4B63_136g17	M8	967	C4B63_136g17	C4B63_136g18		G9
C4B63_137g18	M8	2725	C4B63_137g18	C4B63_137g19		G4
C4B63_139g37	M8	471
C4B63_147g65	M8	615				G9
C4B63_147g57	M8	741				G9
C4B63_147g48	M8	603				G9
C4B63_174g12	M8	510
C4B63_187g15	M8	1176				G11
C4B63_187g26	M8	465				G11
C4B63_196g46	M8	711				G9
C4B63_196g39	M8	768				G9
C4B63_196g34	M8	1116				G9
C4B63_227g14p	M8	1624	C4B63_227g14	C4B63_227g15		G6
C4B63_253g25p	M8	1228	C4B63_253g25	C4B63_253g26		G7
C4B63_255g25	M8	756				G8
C4B63_270g12	M8	732
C4B63_282g16	M8	510				G4
C4B63_296g26	M8	504				G9
C4B63_296g21	M8	735				G9
C4B63_334g24	M8	735				G9
C4B63_335g7	M8	1311				G4
C4B63_338g4	M8	504				G9
C4B63_338g5	M8	639
C4B63_338g11	M8	504				G9
C4B63_347g9	M8	891				G11
C4B63_361g17	M8	576				G9
C4B63_417g22	M8	735				G9
C4B63_417g16	M8	735				G9
C4B63_54g88	M8	1455	C4B63_54g88	C4B63_54g89		G9
C4B63_538g1	M8	900				G9
C4B63_39g129	M8	474
C4B63_39g130	M8	456
C4B63_65g144	M8	657
C4B63_66g172	M8	468
C4B63_71g205	M8	732
C4B63_74g107	M8	522
C4B63_99g69	M8	507
C4B63_3g871	M8	633
C4B63_39g183	M8	1044
originally incorrectly named as GP63
C4B63_1g1344
C4B63_1g933
C4B63_3g1032
C4B63_3g867
C4B63_3g763
C4B63_3g728
C4B63_5g545
C4B63_6g536
C4B63_6g287
C4B63_11g429
C4B63_13g15
C4B63_15g486
C4B63_15g126
C4B63_26g54
C4B63_29g71
C4B63_33g265
C4B63_36g312
C4B63_37g164
C4B63_50g221
C4B63_50g130
C4B63_59g223
C4B63_59g217
C4B63_69g43
C4B63_107g100
C4B63_121g83
C4B63_121g79
C4B63_172g19
C4B63_196g40
C4B63_455g7
