## Supplementary Table 2 for "Exploring the Genomic Landscape of the GP63 family in *Trypanosoma cruzi*: Evolutionary Dynamics and Functional Peculiarities"

### Sheet: Supp Table 2 - GP63
GROUP	ID	CDS	PROTEIN	TRANSCRIPTION	TANDEM	COMPARTMENT	HIT TcCLB	Tritrypdb.org link	MOTIF	NetGPI1,1	PREDGPI	signalP
1	C4B63_30g122	2030	676	antisense	NO	C	TcCLB.508241.50	C4B63_30g122	HEITHALG	0.559	YES	YES
1	C4B63_112g40	2030	676	sense	NO	C	TcCLB.508241.50	C4B63_112g40	HEITHALG	0.559	YES	YES
2	C4B63_43g199	1883	627	antisense	NO	C	TcCLB.503479.60	C4B63_43g199	HELAHVLG	NO	NO	YES
2	C4B63_271g8	1617	538	antisense	NO	C	TcCLB.506855.220	C4B63_271g8	HELAHVLG	NO	NO	YES
3	C4B63_369g4	2301	766	sense	NO	C	TcCLB.510303.140	C4B63_369g4	HEMAHALG	0.331	YES	YES
3	C4B63_30g255	2312	770	antisense	YES (2)	C	TcCLB.506779.180	C4B63_30g255	HEMAHALG	0.34	YES	YES
3	C4B63_30g254	2312	770	antisense	YES (2)	C	TcCLB.506779.180	C4B63_30g254	HEMAHALG	0.34	YES	YES
3	C4B63_42g208	2381	793	antisense	NO	C	TcCLB.503479.60	C4B63_42g208	HEMAHALG	0.329	YES	YES
3	C4B63_427g3	2397	798	sense	NO	C	TcCLB.509037.20	C4B63_427g3	HEMAHALG	0.335	YES	YES
3	C4B63_163g24	1895	631	antisense	NO	C	TcCLB.507559.110	C4B63_163g24	HEMAHALG	0.445	YES	YES
3	C4B63_30g266	1895	631	antisense	YES (3)	C	TcCLB.507559.110	C4B63_30g266	HEMAHALG	0.427	YES	YES
3	C4B63_30g264	1895	631	antisense	YES (3)	C	TcCLB.507559.110	C4B63_30g264	HEMAHALG	0.427	YES	YES
3	C4B63_30g265	1895	631	antisense	YES (3)	C	TcCLB.507559.110	C4B63_30g265	HEMAHALG	0.427	YES	YES
3	C4B63_30g113	2324	774	antisense	NO	C	TcCLB.506779.180	C4B63_30g113	HEMAHALG	0.331	YES	YES
3	C4B63_112g34	2315	771	sense	NO	C	TcCLB.506779.180	C4B63_112g34	HEMAHALG	0.331	YES	YES
4	C4B63_6g563	1700	566	antisense	NO	C	TcCLB.506163.10	C4B63_6g563	HELGHALG	NO	NO	YES
4	C4B63_6g551	2096	698	antisense	NO	C	TcCLB.505931.20	C4B63_6g551	HELGHALG	0.382	YES	YES
4	C4B63_170g41	1796	598	antisense	NO	C	TcCLB.506163.10	C4B63_170g41	HELGHALG	NO	YES	YES
4	C4B63_21g110	1703	567	sense	NO	C	TcCLB.509205.100	C4B63_21g110	HELGHALG	NO	NO	YES
4	C4B63_6g123	1703	567	sense	YES (5)	C	TcCLB.505965.10	C4B63_6g123	HELGHALG	NO	NO	YES
4	C4B63_32g57	1694	564	sense	NO	C	TcCLB.511211.90	C4B63_32g57	HELGHALG	NO	NO	YES
4	C4B63_340g17	1689	562	antisense	NO	C	TcCLB.503993.30	C4B63_340g17	HELGHALG	NO	NO	YES
4	C4B63_6g286	1703	567	sense	YES (2)	C	TcCLB.509205.100	C4B63_6g286	HELGHALG	NO	NO	YES
4	C4B63_6g399	1697	565	antisense	YES (2)	C	TcCLB.511211.90	C4B63_6g399	HELGHALG	NO	NO	YES
4	C4B63_6g232	1697	565	sense	YES (2)	C	TcCLB.506163.10	C4B63_6g232	HELGHALG	NO	NO	YES
4	C4B63_6g233	1697	565	sense	YES (2)	C	TcCLB.506163.10	C4B63_6g233	HELGHALG	NO	NO	YES
4	C4B63_282g20	1698	565	antisense	YES (3)	C	TcCLB.510899.10	C4B63_282g20	HELGHALG	NO	NO	YES
4	C4B63_282g18	1698	565	antisense	YES (3)	C	TcCLB.510899.10	C4B63_282g18	HELGHALG	NO	NO	YES
4	C4B63_282g17	1698	565	antisense	YES (3)	C	TcCLB.510899.10	C4B63_282g17	HELGHALG	NO	NO	YES
5	C4B63_24g169	1769	589	antisense	NO	C	TcCLB.510565.150	C4B63_24g169	HEIAHALG	0.451	YES	YES
5	C4B63_123g31	1769	589	sense	NO	C	TcCLB.510565.150	C4B63_123g31	HEIAHALG	0.451	YES	YES
6	C4B63_45g202	1442	480	antisense	YES (7)	C	TcCLB.508611.30	C4B63_45g202	HEVAHAIG	0.25	NO	NO
6	C4B63_23g90	1631	543	sense	YES (2)	C	TcCLB.510263.30	C4B63_23g90	HEIAHALG	0.325	YES	YES
6	C4B63_23g94	1631	543	sense	YES (2)	C	TcCLB.510263.30	C4B63_23g94	HEIAHALG	0.325	YES	YES
6	C4B63_429g7	1632	543	sense	NO	C	TcCLB.510263.30	C4B63_429g7	HEIAHALG	0.325	YES	YES
6	C4B63_17g134	1628	542	sense	NO	C	TcCLB.505989.70	C4B63_17g134	HEVAHALG	0.288	YES	YES
6	C4B63_310g6	1626	541	sense	NO	C?	TcCLB.511723.10	C4B63_310g6	HEIAHALG	0.269	YES	YES
6	C4B63_22g210	1631	543	antisense	NO	border C-D	TcCLB.507993.350	C4B63_22g210	HEIAHALG	0.259	YES	YES
6	C4B63_7g320	1631	543	antisense	NO	C	TcCLB.505989.70	C4B63_7g320	HEIAHALG	0.259	YES	YES
6	C4B63_263g12	1632	543	sense	NO	C	TcCLB.508693.100	C4B63_263g12	HEIAHALG	0.259	YES	YES
7	C4B63_6g155	1691	563	sense	NO	C	TcCLB.462761.10	C4B63_6g155	HEVAHALG	0.239	YES	YES
8	C4B63_251g8	1779	592	sense	NO	C	TcCLB.505615.10	C4B63_251g8	HEIAHALG	NO	NO	YES
8	C4B63_341g15	1779	592	antisense	NO	C	TcCLB.505615.10	C4B63_341g15	HEIAHALG	NO	NO	YES
8	C4B63_258g20	1779	592	antisense	NO	C?	TcCLB.505615.10	C4B63_258g20	HEIAHALG	NO	NO	YES
8	C4B63_104g84	1778	592	antisense	NO	C	TcCLB.509011.80	C4B63_104g84	HEIAHALG	NO	NO	YES
8	C4B63_251g3	1779	592	sense	NO	C?	TcCLB.505615.10	C4B63_251g3	HEIAHALG	NO	NO	YES
8	C4B63_341g9	1446	481	antisense	NO	C?	TcCLB.505615.10	C4B63_341g9	HEIAHALG	NO	NO	NO
9	C4B63_98g16	2147	715	sense	NO	D	TcCLB.510307.10	C4B63_98g16	HLMAHALG	NO	NO	NO
9	C4B63_33g192	2087	695	sense	NO	D	TcCLB.510307.10	C4B63_33g192	HLMAHALG	0.363	YES	YES
9	C4B63_29g195	2087	695	sense	NO	D	TcCLB.510307.10	C4B63_29g195	HLMAHALG	0.632	YES	YES
9	C4B63_29g211	2087	695	sense	NO	D	TcCLB.510307.10	C4B63_29g211	HLMAHALG	0.363	YES	YES
9	C4B63_33g156	2087	695	sense	NO	D	TcCLB.510307.10	C4B63_33g156	HLMAHALG	0.362	YES	YES
9	C4B63_33g179	2087	695	sense	NO	D	TcCLB.510307.10	C4B63_33g179	HLMAHALG	0.363	YES	YES
9	C4B63_158g42	2087	695	antisense	NO	D	TcCLB.510307.10	C4B63_158g42	HLMAHALG	0.363	YES	YES
9	C4B63_201g18	2088	695	sense	NO	D	TcCLB.510139.20	C4B63_201g18	HLMAHALG	0.363	YES	YES
9	C4B63_16g183	2063	687	sense	NO	D	TcCLB.510307.10	C4B63_16g183	HLMAHALG	0.575	YES	YES
9	C4B63_68g79	2087	695	antisense	NO	D	TcCLB.510307.10	C4B63_68g79	HLMAHALG	0.575	YES	YES
9	C4B63_21g343	2300	766	antisense	NO	C	TcCLB.510307.10	C4B63_21g343	HLMAHALG	0.486	YES	YES
9	C4B63_73g69	2300	766	sense	NO	D?	TcCLB.510307.10	C4B63_73g69	HLMAHALG	0.217	YES	YES
10	C4B63_22g126	1721	573	sense	NO	D	TcCLB.507747.10	C4B63_22g126	HFIAHALG	0.47	YES	YES
10	C4B63_124g19	1721	573	sense	NO	D	TcCLB.507747.10	C4B63_124g19	HFIAHALG	0.47	YES	YES
10	C4B63_62g131	1703	567	antisense	NO	D?	TcCLB.507747.10	C4B63_62g131	HFIAHALG	0.456	YES	YES
10	C4B63_37g37	1700	566	sense	NO	D?	TcCLB.507747.10	C4B63_37g37	HFIAHALG	0.484	YES	YES
10	C4B63_50g201	1700	566	antisense	NO	D	TcCLB.507747.10	C4B63_50g201	HFIAHALG	0.482	YES	YES
11	C4B63_3g803	1583	527	antisense	YES (2)	D	TcCLB.511553.120	C4B63_3g803	HELAHALG	NO	NO	NO
11	C4B63_33g303	1535	511	antisense	NO	D	TcCLB.510013.120	C4B63_33g303	HEIAHALG	0.343	NO	NO
11	C4B63_59g103	1394	464	sense	NO	D	TcCLB.507699.170	C4B63_59g103	HEIAHALG	NO	NO	YES
11	C4B63_187g27	1382	460	sense	NO	D?	TcCLB.506289.210	C4B63_187g27	HELAHALG	0.413	YES	NO
11	C4B63_8g182	2126	708	sense	ND	D	TcCLB.506289.170	C4B63_8g182	HELAHALG	0.582	YES	YES
11	C4B63_8g163	2111	703	sense	ND	D	TcCLB.506289.170	C4B63_8g163	HELAHALG	0.585	YES	YES
11	C4B63_8g117	2135	711	sense	ND	D	TcCLB.506289.210	C4B63_8g117	HELAHALG	0.576	YES	YES
11	C4B63_8g137	2135	711	sense	ND	D	TcCLB.506289.210	C4B63_8g137	HELAHALG	0.576	YES	YES
11	C4B63_8g175	2132	710	sense	ND	D	TcCLB.506289.210	C4B63_8g175	HELAHALG	0.592	YES	YES
11	C4B63_197g20	2094	697	antisense	NO	D	TcCLB.506289.170	C4B63_197g20	HELAHALG	0.576	YES	YES
11	C4B63_8g66	2111	703	sense	ND	D	TcCLB.506289.210	C4B63_8g66	HELAHALG	0.578	YES	YES
11	C4B63_8g318	2123	707	antisense	NO	D	TcCLB.506289.210	C4B63_8g318	HELAHALG	0.578	YES	YES
11	C4B63_50g212	1418	472	antisense	NO	D	TcCLB.506289.210	C4B63_50g212	HELAHALG	0.576	YES	NO
11	C4B63_50g243	2093	697	antisense	NO	D	TcCLB.506289.170	C4B63_50g243	HELAHALG	0.592	YES	YES
11	C4B63_50g232	2123	707	antisense	NO	D	TcCLB.506289.170	C4B63_50g232	HELAHALG	0.592	YES	YES
11	C4B63_53g174	2210	736	antisense	NO	D	TcCLB.508165.310	C4B63_53g174	HEIAHALG	0.574	YES	YES
11	C4B63_78g52	2048	682	sense	NO	D	TcCLB.508165.310	C4B63_78g52	HEIAHALG	0.575	YES	YES
11	C4B63_1g756	2345	781	antisense	NO	D	TcCLB.508165.310	C4B63_1g756	HELAHALG	0.574	YES	YES
11	C4B63_1g558	2189	729	sense	NO	D	TcCLB.506971.20	C4B63_1g558	HEIAHALG	0.571	YES	YES
11	C4B63_5g29	2117	705	sense	NO	D	TcCLB.506971.20	C4B63_5g29	HEIAHALG	0.566	YES	YES
11	C4B63_39g138	2216	738	sense	NO	D	TcCLB.508163.330	C4B63_39g138	HEIAHALG	0.546	YES	YES
11	C4B63_66g61	2213	737	sense	NO	D	TcCLB.508163.330	C4B63_66g61	HEIAHALG	0.577	YES	YES
11	C4B63_36g311	2087	695	antisense	NO	D	TcCLB.508163.330	C4B63_36g311	HELAHALG	0.521	YES	YES
11	C4B63_3g455	2057	685	sense	NO	D	TcCLB.506971.20	C4B63_3g455	HELAHALG	0.61	YES	YES
11	C4B63_3g587	2057	685	antisense	NO	D	TcCLB.506971.20	C4B63_3g587	HELAHALG	0.61	YES	YES
11	C4B63_15g400	2105	701	antisense	NO	D	TcCLB.508163.330	C4B63_15g400	HELAHALG	0.508	YES	YES
11	C4B63_3g919	2105	701	antisense	NO	D	TcCLB.508163.330	C4B63_3g919	HELAHALG	0.596	YES	YES
11	C4B63_36g30	2105	701	sense	NO	D	TcCLB.508163.330	C4B63_36g30	HELAHALG	0.596	YES	YES
11	C4B63_3g1034	1481	493	antisense	NO	D	TcCLB.509081.130	C4B63_3g1034	HELAHALG	NO	NO	YES
11	C4B63_3g845	1859	619	antisense	NO	D	TcCLB.507237.310	C4B63_3g845	HELAHALG	NO	NO	YES
11	C4B63_3g1000	1682	560	antisense	NO	D	TcCLB.507237.310	C4B63_3g1000	HELAHALG	NO	NO	YES
11	C4B63_3g934	1859	619	antisense	NO	D	TcCLB.507237.60	C4B63_3g934	HELAHALG	NO	NO	YES
