## Supplementary Table 4 for "Exploring the Genomic Landscape of the GP63 family in *Trypanosoma cruzi*: Evolutionary Dynamics and Functional Peculiarities"

### Sheet: Supp Table 4 - Cys swtich seque
MEME Suite version 5.5.5. Motif scannig FIMO
group	motif_alt_id	sequence_name	start	stop	score	p-value	q-value	matched_sequence
6	XXCXXD	C4B63_17g134	24	29	11.2913	4.38e-05	0.00782	HHCISD
6	XXCXXD	C4B63_22g210	24	29	11.2913	4.38e-05	0.00782	HHCISD		Position statistics
6	XXCXXD	C4B63_23g90	24	29	11.2913	4.38e-05	0.00782	HHCISD
6	XXCXXD	C4B63_23g94	24	29	11.2913	4.38e-05	0.00782	HHCISD		Minimum	24.00
6	XXCXXD	C4B63_263g12	24	29	11.2913	4.38e-05	0.00782	HHCISD		25% Percentile	28.00
6	XXCXXD	C4B63_310g6	24	29	11.2913	4.38e-05	0.00782	HHCISD		Median	36.00
6	XXCXXD	C4B63_429g7	24	29	11.2913	4.38e-05	0.00782	HHCISD		75% Percentile	40.00
6	XXCXXD	C4B63_7g320	24	29	11.2913	4.38e-05	0.00782	HHCISD		Maximum	41.00
3	XXCXXD	C4B63_112g34	25	30	11.9029	1.74e-05	0.00648	HHCVFD
8	XXCXXD	C4B63_104g84	25	30	10.9515	7.1e-05	0.00899	HRCIFD		Mean	34.28
8	XXCXXD	C4B63_251g3	25	30	10.9515	7.1e-05	0.00899	HRCIFD		Std. Deviation	5994
8	XXCXXD	C4B63_251g8	25	30	9.82524	0.000272	0.0181	RRCIFD		Std. Error of Mean	6660
8	XXCXXD	C4B63_258g20	25	30	10.9515	7.1e-05	0.00899	HRCIFD
8	XXCXXD	C4B63_341g15	25	30	10.9515	7.1e-05	0.00899	HRCIFD
3	XXCXXD	C4B63_163g24	28	33	11.9029	1.74e-05	0.00648	HHCVFD		group	Motif	number of sequences	Motif	number of sequences	Motif	number of sequences
3	XXCXXD	C4B63_30g113	28	33	11.9029	1.74e-05	0.00648	HHCVFD		1	HKCVHD	2
3	XXCXXD	C4B63_30g254	28	33	11.9029	1.74e-05	0.00648	HHCVFD		2	HHCMYD	1
3	XXCXXD	C4B63_30g255	28	33	11.9029	1.74e-05	0.00648	HHCVFD		3	HHCVFD	11
3	XXCXXD	C4B63_30g264	28	33	11.9029	1.74e-05	0.00648	HHCVFD		4	HRCGFD	12	HRCGFE	1
3	XXCXXD	C4B63_30g265	28	33	11.9029	1.74e-05	0.00648	HHCVFD		5	HRCTFD	2
3	XXCXXD	C4B63_30g266	28	33	11.9029	1.74e-05	0.00648	HHCVFD		6	HHCISD	8
3	XXCXXD	C4B63_369g4	28	33	11.9029	1.74e-05	0.00648	HHCVFD		7	SRCIFD	1
3	XXCXXD	C4B63_427g3	28	33	11.9029	1.74e-05	0.00648	HHCVFD		8	HRCIFD	4	RRCIFD	1
3	XXCXXD	C4B63_42g208	28	33	11.9029	1.74e-05	0.00648	HHCVFD		9	YHCTSD	8	YHCTFD	3	YDCTSD	1
5	XXCXXD	C4B63_123g31	32	37	10.8835	7.98e-05	0.00899	HRCTFD		10	YRCGFD	5
5	XXCXXD	C4B63_24g169	32	37	10.8835	7.98e-05	0.00899	HRCTFD		11	HHRGFD	10	YRCGFD	10	YRCGFN	1
2	XXCXXD	C4B63_271g8	32	37	13.5534	7.32e-07	0.00327	HHCMYD
11	XXCXXD	C4B63_59g103	32	37	2.57282	0.00576	0.174	YRCGFN
4	XXCXXD	C4B63_340g17	34	39	10.6893	0.000103	0.00899	HRCGFD
10	XXCXXD	C4B63_37g37	35	40	10.1748	0.00019	0.0129	YRCGFD			logo
10	XXCXXD	C4B63_50g201	35	40	10.1748	0.00019	0.0129	YRCGFD
10	XXCXXD	C4B63_62g131	35	40	10.1748	0.00019	0.0129	YRCGFD
4	XXCXXD	C4B63_170g41	36	41	10.6893	0.000103	0.00899	HRCGFD
4	XXCXXD	C4B63_21g110	36	41	3.08738	0.00339	0.138	HRCGFE
4	XXCXXD	C4B63_282g17	36	41	10.6893	0.000103	0.00899	HRCGFD
4	XXCXXD	C4B63_282g18	36	41	10.6893	0.000103	0.00899	HRCGFD
4	XXCXXD	C4B63_282g20	36	41	10.6893	0.000103	0.00899	HRCGFD
4	XXCXXD	C4B63_32g57	36	41	10.6893	0.000103	0.00899	HRCGFD
7	XXCXXD	C4B63_6g155	36	41	9.36893	0.000408	0.0256	SRCIFD
4	XXCXXD	C4B63_6g232	36	41	10.6893	0.000103	0.00899	HRCGFD
4	XXCXXD	C4B63_6g233	36	41	10.6893	0.000103	0.00899	HRCGFD
4	XXCXXD	C4B63_6g286	36	41	10.6893	0.000103	0.00899	HRCGFD
4	XXCXXD	C4B63_6g399	36	41	10.6893	0.000103	0.00899	HRCGFD
9	XXCXXD	C4B63_158g42	37	42	10.7087	0.0001	0.00899	YHCTSD
9	XXCXXD	C4B63_16g183	37	42	10.7087	0.0001	0.00899	YHCTSD
9	XXCXXD	C4B63_201g18	37	42	11.4951	3.26e-05	0.00782	YHCTFD
9	XXCXXD	C4B63_21g343	37	42	11.4951	3.26e-05	0.00782	YHCTFD
9	XXCXXD	C4B63_29g195	37	42	10.7087	0.0001	0.00899	YHCTSD
9	XXCXXD	C4B63_29g211	37	42	10.7087	0.0001	0.00899	YHCTSD
9	XXCXXD	C4B63_33g156	37	42	10.7087	0.0001	0.00899	YHCTSD
9	XXCXXD	C4B63_33g179	37	42	10.7087	0.0001	0.00899	YHCTSD
9	XXCXXD	C4B63_33g192	37	42	11.4951	3.26e-05	0.00782	YHCTFD
9	XXCXXD	C4B63_68g79	37	42	9.58252	0.000338	0.0222	YDCTSD
4	XXCXXD	C4B63_6g123	37	42	10.6893	0.000103	0.00899	HRCGFD
4	XXCXXD	C4B63_6g551	37	42	10.6893	0.000103	0.00899	HRCGFD
4	XXCXXD	C4B63_6g563	37	42	10.6893	0.000103	0.00899	HRCGFD
9	XXCXXD	C4B63_73g69	37	42	10.7087	0.0001	0.00899	YHCTSD
11	XXCXXD	C4B63_15g400	40	45	2.70874	0.00502	0.173	HHRGFD
11	XXCXXD	C4B63_36g30	40	45	2.70874	0.00502	0.173	HHRGFD
11	XXCXXD	C4B63_36g311	40	45	2.70874	0.00502	0.173	HHRGFD
11	XXCXXD	C4B63_3g1000	40	45	2.70874	0.00502	0.173	HHRGFD
11	XXCXXD	C4B63_3g1034	40	45	2.70874	0.00502	0.173	HHRGFD
11	XXCXXD	C4B63_3g455	40	45	2.70874	0.00502	0.173	HHRGFD
11	XXCXXD	C4B63_3g587	40	45	2.70874	0.00502	0.173	HHRGFD
11	XXCXXD	C4B63_3g845	40	45	2.70874	0.00502	0.173	HHRGFD
11	XXCXXD	C4B63_3g919	40	45	2.70874	0.00502	0.173	HHRGFD
11	XXCXXD	C4B63_3g934	40	45	2.70874	0.00502	0.173	HHRGFD
1	XXCXXD	C4B63_112g40	41	46	11.4175	3.61e-05	0.00782	HKCVHD
10	XXCXXD	C4B63_124g19	41	46	10.1748	0.00019	0.0129	YRCGFD
11	XXCXXD	C4B63_197g20	41	46	10.1748	0.00019	0.0129	YRCGFD
10	XXCXXD	C4B63_22g126	41	46	10.1748	0.00019	0.0129	YRCGFD
1	XXCXXD	C4B63_30g122	41	46	11.4175	3.61e-05	0.00782	HKCVHD
11	XXCXXD	C4B63_50g232	41	46	10.1748	0.00019	0.0129	YRCGFD
11	XXCXXD	C4B63_50g243	41	46	10.1748	0.00019	0.0129	YRCGFD
11	XXCXXD	C4B63_8g117	41	46	10.1748	0.00019	0.0129	YRCGFD
11	XXCXXD	C4B63_8g137	41	46	10.1748	0.00019	0.0129	YRCGFD
11	XXCXXD	C4B63_8g163	41	46	10.1748	0.00019	0.0129	YRCGFD
11	XXCXXD	C4B63_8g175	41	46	10.1748	0.00019	0.0129	YRCGFD
11	XXCXXD	C4B63_8g182	41	46	10.1748	0.00019	0.0129	YRCGFD
11	XXCXXD	C4B63_8g318	41	46	10.1748	0.00019	0.0129	YRCGFD
11	XXCXXD	C4B63_8g66	41	46	10.1748	0.00019	0.0129	YRCGFD
