## Supplementary Table 5 for "Exploring the Genomic Landscape of the GP63 family in *Trypanosoma cruzi*: Evolutionary Dynamics and Functional Peculiarities"

### Sheet: Supp Table 5 - Expression
	GRUPO	tpm_ama1	tpm_ama2	tpm_epi1	tpm_epi2	tpm_tri1	tpm_tri2	tpm_ave_ama	tpm_ave_epi	tpm_ave_tri	enriched_in_tripomastigotes	expression_level_amastigote	expression_level_epimastigote	expression_level_tripomastigote
C4B63_1g558	10	82.56	88.1155	137.104	109.821	482.578	396.391	85.3377	123.462	439.484	DEG	high	high	high
C4B63_1g756	10	24.3344	21.0329	42.4205	30.1133	135.021	114.074	22.6837	36.2669	124.547	DEG	medium	medium	high
C4B63_3g1034	10	2.55571	3.53109	5.25228	3.53893	3.32325	3.86007	3.0434	4.39561	3.59166	-	low	low	low
C4B63_3g1000	10	2.05121	3.95871	2.79677	2.21059	1.93515	2.39357	3.00496	2.50368	2.16436	-	low	low	low
C4B63_3g934	10	0	0.968855	1.92228	1.50651	2.14114	2.45093	0.484428	1.71439	2.29603	-	low	low	low
C4B63_3g919	10	1.77797	3.68961	2.67671	2.05904	17.4934	14.1416	2.73379	2.36787	15.8175	DEG	low	low	medium
C4B63_3g845	10	2.47659	1.70008	3.99839	2.177	3.77955	2.65298	2.08833	3.0877	3.21627	-	low	low	low
C4B63_3g803	10	1.87499	2.2061	2.10455	1.40162	1.53017	2.62505	2.04055	1.75309	2.07761	-	low	low	low
C4B63_3g455	10	3.69582	4.01457	6.36594	5.11245	36.3534	30.0326	3.85519	5.7392	33.193	DEG	low	medium	medium
C4B63_5g29	10	18.4126	13.5946	30.104	21.9774	84.9692	86.3354	16.0036	26.0407	85.6523	DEG	medium	medium	high
C4B63_6g563	4	14.7761	11.8903	15.31	13.227	9.82753	17.9256	13.3332	14.2685	13.8766	-	medium	medium	medium
C4B63_6g551	4	28.4399	33.5128	34.7964	29.5433	19.9643	34.7954	30.9763	32.1699	27.3799	-	medium	medium	medium
C4B63_6g123	4	13.4692	37.2862	23.0213	18.7797	22.866	30.9404	25.3777	20.9005	26.9032	-	medium	medium	medium
C4B63_6g155	6	7.29119	11.6254	7.75122	6.70425	27.3337	26.9746	9.4583	7.22774	27.1541	DEG	medium	medium	medium
C4B63_6g399	4	11.1054	13.0065	15.3263	13.3602	14.033	12.7341	12.0559	14.3433	13.3835	-	medium	medium	medium
C4B63_6g232	4	12.3463	14.4704	24.579	17.2287	15.4897	24.4201	13.4083	20.9038	19.9549	-	medium	medium	medium
C4B63_6g233	4	14.7293	8.58236	8.51688	11.0344	10.1138	13.1537	11.6558	9.77565	11.6338	-	medium	medium	medium
C4B63_6g286	4	6.8972	12.8958	8.82257	8.43935	10.4185	11.4652	9.89652	8.63096	10.9418	-	medium	medium	medium
C4B63_7g320	6	9.83339	11.0657	12.5035	11.1368	13.5341	19.8104	10.4496	11.8202	16.6722	-	medium	medium	medium
C4B63_8g66	10	4.38647	8.06902	6.1158	5.22971	110.276	72.9781	6.22775	5.67276	91.6271	DEG	medium	medium	high
C4B63_8g117	10	7.30079	8.6889	8.48802	7.60779	90.9519	89.159	7.99484	8.0479	90.0554	DEG	medium	medium	high
C4B63_8g163	10	3.89966	4.85915	3.96842	3.76014	36.8587	34.1764	4.37941	3.86428	35.5175	DEG	low	low	medium
C4B63_8g175	10	3.25169	6.30312	3.66949	3.04623	32.3404	38.1154	4.77741	3.35786	35.2279	DEG	low	low	medium
C4B63_8g182	10	4.25278	5.0382	5.28899	3.85042	101.951	100.049	4.64549	4.56971	101	DEG	low	low	high
C4B63_8g318	10	3.74145	3.90934	5.50232	5.64462	49.4605	39.4053	3.8254	5.57347	44.4329	DEG	low	medium	medium
C4B63_15g400	10	1.43185	1.48199	3.16427	2.22048	11.201	10.4165	1.45692	2.69238	10.8088	DEG	low	low	medium
C4B63_16g183	8	14.3355	15.5397	17.0637	12.8816	501.013	589.866	14.9376	14.9727	545.439	DEG	medium	medium	high
C4B63_17g134	6	10.293	20.8019	7.35225	5.42645	21.9103	19.6281	15.5475	6.38935	20.7692	DEG	medium	medium	medium
C4B63_21g343	8	7.43715	7.67754	7.78455	6.45343	198.762	212.676	7.55734	7.11899	205.719	DEG	medium	medium	high
C4B63_21g110	4	21.0553	23.4635	27.653	26.2897	30.3412	29.7449	22.2594	26.9714	30.043	-	medium	medium	medium
C4B63_22g126	9	6.52869	9.1655	5.65664	6.71011	9.09576	10.0341	7.84709	6.18337	9.56494	-	medium	medium	low
C4B63_22g210	6	0.31529	0.22819	0.813383	0.43686	0.665531	0.725099	0.27174	0.625121	0.695315	-	low	low	low
C4B63_23g90	6	18.0394	21.1598	21.2149	16.7123	18.0516	28.2671	19.5996	18.9636	23.1594	-	medium	medium	medium
C4B63_24g169	5	4.57906	6.6154	6.09905	5.60503	25.4584	22.8841	5.59723	5.85204	24.1713	DEG	medium	medium	medium
C4B63_29g195	8	18.8108	21.7484	23.932	20.231	653.905	474.667	20.2796	22.0815	564.286	DEG	medium	medium	high
C4B63_29g211	8	21.9263	14.744	23.1488	18.1382	953.329	702.805	18.3351	20.6435	828.067	DEG	medium	medium	high
C4B63_30g266	3	0	8.168	4.85363	0	16.7347	15.2135	4.084	2.42682	15.9741	-	low	low	medium
C4B63_30g265	3	5.56008	6.38613	4.37514	3.64505	23.0563	14.6601	5.9731	4.0101	18.8582	DEG	medium	low	medium
C4B63_30g264	3	6.91728	0	1.83116	5.88153	20.4729	12.4424	3.45864	3.85634	16.4577	-	low	low	medium
C4B63_30g255	3	5.35185	5.37623	5.1007	6.06377	59.2628	25.4447	5.36404	5.58224	42.3538	DEG	medium	medium	medium
C4B63_30g254	3	6.55297	8.91412	6.70703	4.56107	59.3049	24.7707	7.73355	5.63405	42.0378	DEG	medium	medium	medium
C4B63_30g122	1	12.6116	16.2453	20.2291	19.0996	14.139	18.1032	14.4284	19.6643	16.1211	-	medium	medium	medium
C4B63_30g113	3	20.7505	21.7266	11.97	12.2882	389.528	218.317	21.2385	12.1291	303.923	DEG	medium	medium	high
C4B63_32g57	4	0	0.90979	1.57367	0.714379	0.984034	0.753876	0.454895	1.14403	0.868955	-	low	low	low
C4B63_33g303	10	2.11318	2.01641	4.73497	3.18674	3.3899	3.5221	2.0648	3.96086	3.456	-	low	low	low
C4B63_33g156	8	12.1079	13.2124	14.3342	14.2171	420.062	301.27	12.6601	14.2757	360.666	DEG	medium	medium	high
C4B63_33g179	8	7.82399	7.99703	9.5455	8.286	651.61	524.732	7.91051	8.91575	588.171	DEG	medium	medium	high
C4B63_33g192	8	10.8725	13.5829	14.2368	9.93853	643.429	492.219	12.2277	12.0877	567.824	DEG	medium	medium	high
C4B63_36g30	10	1.63772	3.20958	2.87349	2.56864	9.69196	11.7678	2.42365	2.72106	10.7299	DEG	low	low	medium
C4B63_36g311	10	2.34913	2.2733	2.4397	2.17622	7.11066	6.29409	2.31122	2.30796	6.70237	-	low	low	low
C4B63_37g37	9	0	0	0.559706	0.057917	0.062799	0.045039	0	0.308812	0.053919	-	low	low	low
C4B63_39g138	10	3.31548	2.72544	2.97627	2.53483	16.922	11.8366	3.02046	2.75555	14.3793	DEG	low	low	medium
C4B63_42g208	3	5.11574	4.63915	5.74597	4.94402	87.901	47.1698	4.87745	5.34499	67.5354	DEG	medium	medium	high
C4B63_43g199	2	10.1995	10.9881	8.11618	6.30047	832.321	677.54	10.5938	7.20833	754.93	DEG	medium	medium	high
C4B63_45g202	6	27.3636	24.5798	41.4417	35.6193	52.8378	55.7439	25.9717	38.5305	54.2908	-	medium	high	high
C4B63_50g243	10	2.57536	4.91692	2.81309	3.77269	111.35	75.1017	3.74614	3.29289	93.2257	DEG	low	low	high
C4B63_50g232	10	2.46196	3.25678	3.63605	2.00785	79.7257	52.6555	2.85937	2.82195	66.1906	DEG	low	low	high
C4B63_50g212	10	2.71808	4.45664	3.74316	1.85604	16.2805	15.6298	3.58736	2.7996	15.9552	DEG	low	low	medium
C4B63_50g201	9	4.56069	8.42312	4.52309	3.18041	12.3578	11.6898	6.49191	3.85175	12.0238	-	medium	low	medium
C4B63_53g174	10	43.6912	43.8514	63.9945	50.5703	285.065	225.952	43.7713	57.2824	255.508	DEG	high	high	high
C4B63_59g103	10	6.17914	10.5642	10.8552	10.7642	9.01723	6.94991	8.37166	10.8097	7.98357	-	medium	medium	low
C4B63_62g131	9	0	0.354532	0.07113	0.063145	0.191772	0	0.177266	0.0671375	0.095886	-	low	low	low
C4B63_66g61	10	21.379	20.7229	35.7437	29.4265	30.3541	26.0303	21.051	32.5851	28.1922	-	medium	medium	medium
C4B63_68g79	8	12.3083	12.4185	15.3499	12.4427	589.083	498.888	12.3634	13.8963	543.986	DEG	medium	medium	high
C4B63_73g69	8	4.52657	4.40598	5.32572	3.68202	109.493	102.411	4.46628	4.50387	105.952	DEG	low	low	high
C4B63_78g52	10	8.70924	6.45488	9.82827	7.99641	53.074	60.9957	7.58206	8.91234	57.0349	DEG	medium	medium	high
C4B63_98g16	8	10.4238	11.5337	13.6246	10.8486	30.1477	29.9593	10.9787	12.2366	30.0535	-	medium	medium	medium
C4B63_104g84	7	0	7.75746	3.8535	3.01826	36.7671	32.0454	3.87873	3.43588	34.4062	-	low	low	medium
C4B63_112g34	3	8.75769	8.38244	5.09437	5.33805	134.383	48.1156	8.57007	5.21621	91.2493	DEG	medium	medium	high
C4B63_112g40	1	21.6951	20.518	25.4005	25.0876	13.2905	22.34	21.1065	25.244	17.8153	-	medium	medium	medium
C4B63_123g31	5	6.8709	9.03674	9.08673	6.72527	29.4699	31.4582	7.95382	7.906	30.464	DEG	medium	medium	medium
C4B63_124g19	9	7.75807	5.85691	11.9542	7.0502	14.5095	14.1659	6.80749	9.50219	14.3377	-	medium	medium	medium
C4B63_158g42	8	3.38114	3.15071	3.69739	2.48004	221.491	182.264	3.26593	3.08872	201.877	DEG	low	low	high
C4B63_163g24	3	6.52883	9.33329	6.26102	6.33258	27.7884	17.6702	7.93106	6.2968	22.7293	DEG	medium	medium	medium
C4B63_170g41	4	1.03028	1.26488	1.22268	1.14535	0.90712	1.18059	1.14758	1.18402	1.04386	-	low	low	low
C4B63_187g27	10	8.65658	4.36732	5.97903	6.28598	12.4562	13.4743	6.51195	6.13251	12.9653	-	medium	medium	medium
C4B63_197g20	10	5.8797	7.11203	6.99387	4.56688	65.3497	64.5736	6.49586	5.78038	64.9616	DEG	medium	medium	high
C4B63_201g18	8	6.98695	8.04173	6.58582	4.88178	433.355	339.486	7.51434	5.7338	386.42	DEG	medium	medium	high
C4B63_251g8	7	4.59001	6.06679	3.17758	2.81796	30.0464	28.5742	5.3284	2.99777	29.3103	DEG	medium	low	medium
C4B63_258g20	7	7.33773	7.19282	6.60288	4.74556	48.6175	48.9239	7.26527	5.67422	48.7707	DEG	medium	medium	medium
C4B63_263g12	6	7.0262	11.6084	11.6178	10.7272	13.1352	21.3624	9.31732	11.1725	17.2488	-	medium	medium	medium
C4B63_271g8	2	10.1903	12.4958	9.10094	9.87788	1225.87	967.221	11.343	9.48941	1096.55	DEG	medium	medium	high
C4B63_282g20	4	10.65	11.2769	16.0091	13.1921	11.1314	13.1381	10.9634	14.6006	12.1348	-	medium	medium	medium
C4B63_282g18	4	10.1357	16.2636	10.3885	8.71872	9.11843	11.2918	13.1996	9.55363	10.2051	-	medium	medium	medium
C4B63_282g17	4	12.062	9.73954	11.6937	11.9451	11.7138	13.5813	10.9008	11.8194	12.6476	-	medium	medium	medium
C4B63_310g6	6	11.7598	13.3816	13.2667	13.3398	21.7793	27.0604	12.5707	13.3032	24.4199	-	medium	medium	medium
C4B63_340g17	4	0	0.408325	0.098478	0.329498	0.216187	0.315594	0.204162	0.213988	0.26589	-	low	low	low
C4B63_341g15	7	0.555411	0	2.99395	2.20738	16.3962	17.69	0.277705	2.60066	17.0431	DEG	low	low	medium
C4B63_341g9	7	3.74259	0	2.33586	2.43744	29.508	30.1594	1.87129	2.38665	29.8337	-	low	low	medium
C4B63_369g4	3	3.67103	7.03887	6.55025	4.30755	47.8255	23.6606	5.35495	5.4289	35.743	DEG	medium	medium	medium
C4B63_427g3	3	5.77714	7.85901	5.9959	5.50849	108.248	56.115	6.81807	5.75219	82.1815	DEG	medium	medium	high
C4B63_429g7	6	7.13551	8.66376	10.0266	9.63364	11.0808	16.737	7.89963	9.8301	13.9089	-	medium	medium	medium
C4B63_251g3	7	missing data	-	-	-	-	-	-	-	-	-	-	-	-
C4B63_3g587	10	missing data	-	-	-	-	-	-	-	-	-	-	-	-
C4B63_8g137	10	missing data	-	-	-	-	-	-	-	-	-	-	-	-
C4B63_23g94	6	missing data	-	-	-	-	-	-	-	-	-	-	-	-
